# *Phytophthora cinnamomi* populations collected from avocado in the United States exhibit high adaptive capacity to climate and disease control methods

**DOI:** 10.64898/2026.04.28.721487

**Authors:** Benjamin K. Hoyt, Savannah Salas, Jonathan H. Crane, Monica Navia-Urrutia, Romina Gazis, Liliana M. Cano, Achyut Adhikari, Miaoying Tian, John Jifon, Ricardo Goenaga, Luz M. Serrato-Diaz, James E. Adaskaveg, Patricia Manosalva

## Abstract

*Phytophthora cinnamomi*, the causal agent of Phytophthora root rot (PRR), poses a persistent threat to the United States avocado industry, the top domestic producer and consumer. Avocado growers are facing clonal A2 *P. cinnamomi* populations challenging their current PRR control methods. In this study, we characterized 125 isolates collected from orchards in California, Florida, Hawaii, Texas, and Puerto Rico for radial growth per day, optimal growth temperature, *in vitro* fungicide sensitivity, and virulence on D’Anjou pear fruit and UC2001 avocado seedlings. Across all isolates, optimal growth occurred most frequently at a range from 22 to 25°C; however, a subset of isolates from Hawaii, Florida, and California exhibited higher optimal growth temperatures (28°C and 30°C) suggesting thermal adaptation in warmer regions. Potassium phosphite EC_50_ values spanned from 4.61 to 763.13 µg/ml, with significantly higher insensitivity in isolates from California and Florida, reflecting the continued overuse of this fungicide in these major production states. In contrast, baseline sensitivities to ethaboxam, mandipropamid, mefenoxam, fluopicolide, and oxathiapiprolin were uniformly high, with narrow, unimodal EC_50_ distributions across states. Finally, a wide range of virulence among isolates was detected using avocado seedlings and D’Anjou pear fruits with isolates from California and Puerto Rico being the most virulent. Together, this data documents extensive phenotypic diversity within clonal A2 *P. cinnamomi* populations including heat-adapted and phosphite-insensitive lineages, establishes multi-state fungicide sensitivity baselines, and underscores the need for continued surveillance, integrated fungicide stewardship (especially phosphonates), and rootstock screening against phenotypically diverse populations to sustain avocado PRR management and ensure the United States’ avocado industry sustainability and profitability.
