## Supplementary Tables for "*Phytophthora cinnamomi* populations collected from avocado in the United States exhibit high adaptive capacity to climate and disease control methods"

### Sheet: Supplementary Table S1
Supplementary Table S1. Phenotypic variation of in vitro radial growth rate per day (RGPD), in vitro fungicide sensitivity, and virulence of all Phytophthora cinnamomi isolates. The average in vitro radial growth rate per day (RGPD) at 22˚C, 25˚C, 28˚C, 30˚C and 32˚C, the average in vitro EC50 values (µg/ml) of potassium phosphite, mefenoxam, oxathiapiprolin, ethaboxam, fluopicolide, and mandipro…
Isolate	County	State	RGPD 22˚C (mm/day)	RGPD 25˚C (mm/day)	RGPD 28˚C (mm/day)	RGPD 30˚C (mm/day)	RGPD 32˚C (mm/day)	PP EC50 (μg/ml)	Mefenoxam EC50 (μg/ml)	Oxathiapiprolin EC50 (μg/ml)	Ethaboxam EC50 (μg/ml)	Fluopicolide EC50 (μg/ml)	Mandipropamid EC50 (μg/ml)	UC 2001 Avocado Virulence (% diseased roots)	D'Anjou Pear Virulence (AUDPC)
578	Riverside	CA	8.38 ± 0.24 ABCDEFGHIJ	9.08 ± 0.45 KLMN	9.71 ± 0.83 EF	7.95 ± 1.41 efg	6.73 ± 0.23 h	67.80 ± 37.52 EFGHIJ	0.048 ± 0.019 nopqrstuvwxyzABCDEFGHIJ	0.00044 ± 0.00004 lmnopq	0.030 ± 0.002 bcdefghijklmnopqr	0.37 ± 0.05 uvwxyzABCDEFGHIJKLMNO	0.0075 ± 0.0013 lmnopqrstuvwxyzABC	34.00 ± 4.18 bcdefgh	4.35 ± 2.59 abc
579	Santa Barbara	CA	7.97 ± 0.18 nopqrstuvwxyzABCDEFGHIJ	8.76 ± 0.26 FGHIJKLMN	7.16 ± 0.37 fghijklmnopqrstuvwxyzABCDEF	-	-	372.76 ± 55.60 NO	0.041 ± 0.011 lmnopqrstuvwxyzABCDEFG	0.00047 ± 0.00003 mnopq	0.043 ± 0.002 ijklmnopqrst	0.44 ± 0.10 DEFGHIJKLMNO	0.0072 ± 0.0010 klmnopqrstuvwxyzABC	52.00 ± 16.43 bcdefghijkl	13.12 ± 3.70 defghijk
647	Merced	CA	4.96 ± 0.05 bcdef	6.11 ± 0.39 cdefghijklmnopqrstuvwxyzA	6.35 ± 0.34 cdefghijklmnopqrstuvwxyzAB	5.95 ± 0.31 bc	4.02 ± 0.45 fg	22.02 ± 4.67 klmnopqrstuvwxyzA	0.126 ± 0.008 NOP	0.00057 ± 0.00034 pq	0.035 ± 0.002 cdefghijklmnopqrs	0.55 ± 0.08 KLMNO	0.0147 ± 0.0019 BC	32.00 ± 4.47 bcdef	5.18 ± 2.62 abcd
5972	San Joaquin	CA	7.10 ± 0.24 hijklmnopqrstuvwxyzABCDEF	7.44 ± 0.86 qrstuvwxyzABCDEFGHIJKLM	5.87 ± 0.45 abcdefghijklmnopqrstuvwxyzA	-	-	15.97 ± 2.59 fghijklmnopqrstu	0.038 ± 0.008 jklmnopqrstuvwxyzABC	0.00016 ± 0.00006 abcde	0.014 ± 0.003 abc	0.14 ± 0.03 abcdefghijklm	0.0021 ± 0.0003 abc	31.00 ± 16.73 bcde	14.21 ± 3.04 efghijk
5973	San Joaquin	CA	6.86 ± 0.18 ghijklmnopqrstuvwxyzABCDE	7.08 ± 0.06 mnopqrstuvwxyzABCDEFGHIJK	6.04 ± 0.19 bcdefghijklmnopqrstuvwxyzA	-	-	15.30 ± 0.67 fghijklmnopqrs	0.020 ± 0.003 abcdefghijklm	0.00017 ± 0.00004 abcdef	0.026 ± 0.009 abcdefghijklmnopq	0.09 ± 0.01 ab	0.0023 ± 0.0007 abcd	30.00 ± 12.75 bc	15.76 ± 5.69 fghijk
592	Santa Barbara	CA	7.06 ± 0.58 hijklmnopqrstuvwxyzABCDEF	7.18 ± 0.17 opqrstuvwxyzABCDEFGHIJKL	5.70 ± 0.35 abcdefghijklmnopqrstuvwxyz	-	-	763.12 ± 150.69 P	0.014 ± 0.002 abcdef	0.00024 ± 0.00003 abcdefghijklmno	0.024 ± 0.002 abcdefghijklmnop	0.43 ± 0.04 BCDEFGHIJKLMNO	0.0043 ± 0.0002 abcdefghijklmnopqrstuvwx	58.00 ± 18.23 bcdefghijkl	9.04 ± 3.46 bcdefghijk
593	Santa Barbara	CA	7.38 ± 0.57 jklmnopqrstuvwxyzABCDEFG	7.06 ± 0.34 mnopqrstuvwxyzABCDEFGHIJK	7.24 ± 0.46 ijklmnopqrstuvwxyzABCDEF	-	-	334.13 ± 23.97 NO	0.078 ± 0.012 CDEFGHIJKLMNOP	0.00035 ± 0.00017 defghijklmnopq	0.035 ± 0.003 cdefghijklmnopqrs	0.57 ± 0.10 MNO	0.0062 ± 0.0007 ghijklmnopqrstuvwxyzAB	41.00 ± 8.94 bcdefghijk	9.56 ± 4.67 bcdefghijk
Pc2109	San Diego	CA	-	-	-	-	-	-	0.015 ± 0.001 abcdefg	0.00027 ± 0.00006 abcdefghijklmnop	0.047 ± 0.013 klmnopqrst	0.43 ± 0.09 CDEFGHIJKLMNO	0.0052 ± 0.0022 defghijklmnopqrstuvwxyz	77.00 ± 8.41 l	10.46 ± 5.49 bcdefghijk
Pc2113	Santa Barbara	CA	7.74 ± 0.48 opqrstuvwxyzABCDEFG	7.12 ± 0.91 opqrstuvwxyzABCDEFG	5.37 ± 0.37 abcdefghijklmnopq	4.99 ± 0.10 a	3.14 ± 0.13 def	25.67 ± 1.32 qrstuvwxyzA	0.063 ± 0.028 BCDEFGHIJKL	0.00033 ± 0.00016 hijklmnop	0.039 ± 0.021 mnopqrs	0.32 ± 0.17 wxyzABCDEFGHIJKL	0.0071 ± 0.0034 rstuvwxyzA	38.33 ± 14.72 bcdefgh	19.63 ± 2.25 i k
575	Riverside	CA	6.83 ± 0.37 hijklmnopqrstuv	6.97 ± 0.54 opqrstuvwxyzABCDEF	6.16 ± 0.90 cdefghijklmnopqrstuvwxyz	-	-	20.25 ± 1.23 jklmnopqrstuvwxyz	0.012 ± 0.003 ab	0.00020 ± 0.00005 abcdefghijkl	0.021 ± 0.007 abcdefghijklmnop	0.37 ± 0.10 vwxyzABCDEFGHIJKLMNO	0.0040 ± 0.0021 abcdefghijklmnopqrstuv	55.00 ± 3.54 bcdefghijkl	19.30 ± 4.61 i k
576	Santa Barbara	CA	7.69 ± 0.46 nopqrstuvwxyzABCDEFG	7.24 ± 0.79 qrstuvwxyzABCDEFGHI	7.18 ± 0.58 opqrstuvwxyzABCDE	-	-	373.74 ± 111.00 NO	0.045 ± 0.003 mnopqrstuvwxyzABCDEFGH	0.00037 ± 0.00011 fghijklmnopq	0.045 ± 0.003 ijklmnopqrst	0.35 ± 0.05 stuvwxyzABCDEFGHIJKLMNO	0.0069 ± 0.0013 jklmnopqrstuvwxyzABC	64.00 ± 18.17 efghijkl	14.18 ± 4.68 efghijk
577	Santa Barbara	CA	8.56 ± 0.52 EFGHIJ	8.40 ± 0.44 EFGHIJKLMN	6.49 ± 0.70 cdefghijklmnopqrstuvwxyzA	-	-	580.58 ± 44.65 OP	0.045 ± 0.004 mnopqrstuvwxyzABCDEFGH	0.00037 ± 0.00007 fghijklmnopq	0.029 ± 0.009 abcdefghijklmnopq	0.39 ± 0.01 xyzABCDEFGHIJKLMNO	0.0072 ± 0.0005 klmnopqrstuvwxyzABC	42.00 ± 7.58 bcdefghijk	9.49 ± 4.86 bcdefghijk
580	Ventura	CA	8.50 ± 0.41 DEFGHIJ	8.72 ± 0.49 HIJKLMN	7.44 ± 0.43 stuvwxyzABCDEF	-	-	18.79 ± 3.58 hijklmnopqrstuvwxy	0.104 ± 0.036 IJKLMNOP	0.00025 ± 0.00007 abcdefghijklmnop	0.045 ± 0.015 ijklmnopqrst	0.33 ± 0.02 qrstuvwxyzABCDEFGHIJKLMNO	0.0133 ± 0.0027 ABC	45.00 ± 7.07 bcdefghijkl	5.65 ± 2.90 abcdef
582	Ventura	CA	7.79 ± 0.22 mnopqrstuvwxyzABCDEFGHIJ	7.64 ± 0.25 wxyzABCDEFGHIJKLMN	7.78 ± 0.44 pqrstuvwxyzABCDEF	-	-	18.28 ± 0.83 ghijklmnopqrstuvwx	0.038 ± 0.007 klmnopqrstuvwxyzABCD	0.00021 ± 0.00004 abcdefghijklmn	0.025 ± 0.006 abcdefghijklmnopq	0.30 ± 0.07 nopqrstuvwxyzABCDEFGHIJKLMNO	0.0029 ± 0.0021 abcdefghij	35.00 ± 7.07 bcdefgh	15.70 ± 4.40 fghijk
583	Ventura	CA	7.90 ± 0.23 nopqrstuvwxyzABCDEFGHIJ	7.98 ± 0.31 yzABCDEFGHIJKLMN	7.81 ± 0.23 pqrstuvwxyzABCDEF	-	-	20.27 ± 2.32 jklmnopqrstuvwxyz	0.040 ± 0.011 klmnopqrstuvwxyzABCDE	0.00020 ± 0.00006 abcdefghijkl	0.025 ± 0.006 abcdefghijklmnopq	0.24 ± 0.05 efghijklmnopqrstuvwxyzABCDEFG	0.0032 ± 0.0007 abcdefghijklm	68.00 ± 19.24 ghijkl	13.49 ± 4.01 efghijk
584	Santa Barbara	CA	8.01 ± 0.17 nopqrstuvwxyzABCDEFGHIJ	8.55 ± 0.54 EFGHIJKLMN	6.75 ± 0.68 cdefghijklmnopqrstuvwxyzABCDE	-	-	342.55 ± 67.63 NO	0.072 ± 0.006 yzABCDEFGHIJKLMNO	0.00030 ± 0.00005 bcdefghijklmnopq	0.029 ± 0.005 abcdefghijklmnopq	0.42 ± 0.02 ABCDEFGHIJKLMNO	0.0071 ± 0.0023 klmnopqrstuvwxyzABC	53.00 ± 13.04 bcdefghijkl	9.87 ± 5.34 abcdefghijk
586	Ventura	CA	7.70 ± 0.39 lmnopqrstuvwxyzABCDEFGHIJ	7.61 ± 0.37 vwxyzABCDEFGHIJKLMN	7.14 ± 0.68 fghijklmnopqrstuvwxyzABCDEF	-	-	21.93 ± 1.51 lmnopqrstuvwxyzA	0.086 ± 0.009 DEFGHIJKLMNOP	0.00025 ± 0.00006 abcdefghijklmno	0.029 ± 0.012 abcdefghijklmnopq	0.24 ± 0.05 fghijklmnopqrstuvwxyzABCDEFGH	0.0037 ± 0.0009 abcdefghijklmnopqrs	34.00 ± 8.22 bcdefgh	15.01 ± 4.34 fghijk
590	Santa Barbara	CA	7.62 ± 0.08 lmnopqrstuvwxyzABCDEFGHIJ	8.30 ± 0.18 CDEFGHIJKLMN	6.90 ± 0.27 cdefghijklmnopqrstuvwxyzABCDEF	-	-	395.06 ± 73.88 NO	0.059 ± 0.008 tuvwxyzABCDEFGHIJKLMNO	0.00041 ± 0.00003 hijklmnopq	0.043 ± 0.008 ijklmnopqrst	0.38 ± 0.05 wxyzABCDEFGHIJKLMNO	0.0060 ± 0.0007 fghijklmnopqrstuvwxyzA	38.00 ± 4.47 bcdefghij	8.78 ± 4.99 abcdefghijk
6378	Colusa	CA	9.73 ± 0.35 IJ	10.04 ± 0.14 N	8.28 ± 0.31 xyzABCDEF	-	-	20.30 ± 1.64 jklmnopqrstuvwxyz	0.070 ± 0.024 xyzABCDEFGHIJKLMNO	0.00027 ± 0.00012 abcdefghijklmnop	0.043 ± 0.014 ijklmnopqrst	0.29 ± 0.04 klmnopqrstuvwxyzABCDEFGHIJKLMN	0.0133 ± 0.0026 ABC	39.00 ± 16.73 bcdefghijk	4.05 ± 1.13 ab
CP 10-1	Santa Barbara	CA	8.02 ± 0.21 tuvwxyzABCDEFGHIJ	8.04 ± 0.40 CDEFGHIJKLMN	7.51 ± 0.48 tuvwxyzABCDEF	-	-	7.23 ± 3.36 abcde	0.126 ± 0.045 NOP	0.00031 ± 0.00010 bcdefghijklmnopq	0.049 ± 0.003 nopqrst	0.42 ± 0.06 ABCDEFGHIJKLMNO	0.0059 ± 0.0023 fghijklmnopqrstuvwxyzA	36.00 ± 6.52 bcdefghi	11.23 ± 3.49 bcdefghijk
CP 3-9	Santa Barbara	CA	8.11 ± 0.44 uvwxyzABCDEFGHIJ	7.73 ± 0.85 yzABCDEFGHIJKLM	6.44 ± 0.66 cdefghijklmnopqrstuvwxyzA	-	-	17.55 ± 1.50 ghijklmnopqrstuv	0.020 ± 0.007 abcdefghijklm	0.00030 ± 0.00010 bcdefghijklmnopq	0.020 ± 0.010 abcdefghijklmn	0.54 ± 0.09 KLMNO	0.0051 ± 0.0021 defghijklmnopqrstuvwxyz	63.00 ± 7.58 defghijkl	12.84 ± 5.65 defghijk
FG 31-1	San Diego	CA	7.65 ± 0.39 pqrstuvwxyzABCDEFG	7.66 ± 0.48 zABCDEFGHIJKL	7.16 ± 0.73 rstuvwxyzABC	-	-	65.94 ± 7.59 EFGHIJ	0.033 ± 0.007 ghijklmnopqrstuvwxyzA	0.00024 ± 0.00006 abcdefghijklmno	0.021 ± 0.006 abcdefghijklmnop	0.32 ± 0.13 pqrstuvwxyzABCDEFGHIJKLMNO	0.0060 ± 0.0012 fghijklmnopqrstuvwxyzA	62.00 ± 17.18 cdefghijkl	11.45 ± 3.38 defghijk
FG 31-2	San Diego	CA	8.52 ± 0.50 DEFGHIJ	8.62 ± 0.51 GHIJKLMN	8.07 ± 0.15 yzABCDEF	-	-	18.29 ± 2.45 ghijklmnopqrstuvwx	0.074 ± 0.031 ABCDEFGHIJKLMNO	0.00030 ± 0.00010 bcdefghijklmnopq	0.020 ± 0.002 abcdefghijklmno	0.61 ± 0.08 O	0.0115 ± 0.0016 zABC	41.00 ± 5.48 bcdefghijk	11.87 ± 2.48 defghijk
FG 37-4	Riverside	CA	7.34 ± 0.50 lmnopqrstuvwxyzABCDEF	7.25 ± 0.32 qrstuvwxyzABCDEFGHI	5.96 ± 0.71 cdefghijklmnopqrstuvwxy	-	-	35.15 ± 7.14 yzABCD	0.055 ± 0.030 pqrstuvwxyzABCDEFGHIJKLM	0.00021 ± 0.00006 abcdefghijklmn	0.023 ± 0.011 abcdefghijklmnop	0.25 ± 0.09 ghijklmnopqrstuvwxyzABCDEFGHIJ	0.0034 ± 0.0013 abcdefghijklmn	66.00 ± 14.75 fghijkl	9.77 ± 3.75 bcdefghijk
FG 39-1	Riverside	CA	7.27 ± 0.48 klmnopqrstuvwxyzABCDEF	7.72 ± 0.70 yzABCDEFGHIJKLM	7.32 ± 0.81 p rstuvwxyzABCDEF	-	-	23.27 ± 5.18 opqrstuvwxyzA	0.031 ± 0.009 efghijklmnopqrstuvwx	0.00018 ± 0.00004 abcdefg	0.018 ± 0.003 abcdefghi	0.43 ± 0.14 BCDEFGHIJKLMNO	0.0041 ± 0.0018 abcdefghijklmnopqrstuvw	58.00 ± 9.08 bcdefghijkl	15.09 ± 6.60 efghijk
FG 40-4	Riverside	CA	7.04 ± 0.71 ijklmnopqrstuvwxyzAB	5.40 ± 1.53 abcdefgh	5.21 ± 0.95 abcdefghijklmn	-	-	112.30 ± 3.46 JKL	0.020 ± 0.005 abcdefghijklm	0.00019 ± 0.00006 abcdefghi	0.032 ± 0.012 bcdefghijklmnopqrs	0.47 ± 0.12 FGHIJKLMNO	0.0052 ± 0.0018 defghijklmnopqrstuvwxyz	37.00 ± 7.58 bcdefghi	16.30 ± 6.66 fghijk
FG 44-2	Riverside	CA	7.06 ± 0.22 ijklmnopqrstuvwxyzAB	6.43 ± 0.70 ghijklmnopqrstuvwxyz	6.39 ± 0.42 cdefghijklmnopqrstuvwxyzA	-	-	149.57 ± 34.68 KLM	0.034 ± 0.006 hijklmnopqrstuvwxyzAB	0.00024 ± 0.00010 abcdefghijklmno	0.017 ± 0.007 abcdefgh	0.37 ± 0.11 vwxyzABCDEFGHIJKLMNO	0.0037 ± 0.0018 abcdefghijklmnopqrs	53.00 ± 12.55 bcdefghijkl	16.12 ± 9.63 defghijk
FG 72-1	Ventura	CA	6.64 ± 0.44 ghijklmnopqr	5.68 ± 0.79 bcdefghijklmn	6.02 ± 0.54 cdefghijklmnopqrstuvwxyz	-	-	17.91 ± 11.92 ghijklmnopqrstuvw	0.024 ± 0.010 abcdefghijklmno	0.00020 ± 0.00001 abcdefghijkl	0.015 ± 0.002 abcde	0.21 ± 0.06 cdefghijklmnopqrstuvwxyzABC	0.0021 ± 0.0007 abc	56.00 ± 5.48 bcdefghijkl	15.33 ± 4.34 fghijk
FG 74-1	Santa Barbara	CA	7.91 ± 0.64 q stuvwxyzABCDEFGHIJ	7.31 ± 0.41 stuvwxyzABCDEFGHIJ	6.32 ± 1.22 cdefghijklmnopqrstuvwxyzA	-	-	368.98 ± 113.26 NO	0.114 ± 0.012 LMNOP	0.00034 ± 0.00006 cdefghijklmnopq	0.036 ± 0.004 cdefghijklmnopqrs	0.46 ± 0.03 FGHIJKLMNO	0.0084 ± 0.0009 qrstuvwxyzABC	45.00 ± 7.07 bcdefghijkl	14.67 ± 5.04 fghijk
FG 79-1	Santa Barbara	CA	7.83 ± 0.52 stuvwxyzABCDEFG	7.69 ± 0.68 ABCDEFGHIJKL	6.72 ± 0.82 lmnopqrstuvwxyzA	-	-	595.91 ± 41.03 OP	0.127 ± 0.012 OP	0.00033 ± 0.00012 bcdefghijklmnopq	0.043 ± 0.006 ijklmnopqrst	0.42 ± 0.04 ABCDEFGHIJKLMNO	0.0063 ± 0.0004 ghijklmnopqrstuvwxyzAB	56.00 ± 4.18 bcdefghijkl	9.06 ± 7.21 abcdefghijk
FG 90-2	Riverside	CA	6.98 ± 0.59 ijklmnopqrstuvwxyz	7.45 ± 0.72 wxyzABCDEFGHIJK	7.54 ± 0.73 uvwxyzABCDEF	6.21 ± 0.21 bc	1.82 ± 0.30 a	104.22 ± 67.35 IJKL	0.045 ± 0.006 mnopqrstuvwxyzABCDEFGH	0.00024 ± 0.00008 abcdefghijklmno	0.039 ± 0.003 efghijklmnopqrs	0.30 ± 0.05 mnopqrstuvwxyzABCDEFGHIJKLMNO	0.0041 ± 0.0005 abcdefghijklmnopqrstuvw	69.00 ± 4.18 hijkl	8.71 ± 4.63 abcdefghijk
Gary 1	San Diego	CA	8.31 ± 0.35 zABCDEFGHIJ	8.74 ± 0.69 IJKLMN	9.55 ± 0.46 DEF	8.40 ± 0.26 fg	1.69 ± 0.73 a	6.01 ± 2.62 ab	0.059 ± 0.024 stuvwxyzABCDEFGHIJKLMNO	0.00023 ± 0.00008 abcdefghijklmno	0.029 ± 0.012 abcdefghijklmnopq	0.30 ± 0.10 mnopqrstuvwxyzABCDEFGHIJKLMNO	0.0050 ± 0.0016 cdefghijklmnopqrstuvwxyz	80.00 ± 7.91 kl	13.57 ± 5.42 defghijk
Gary 2	San Diego	CA	9.38 ± 0.20 H J	9.38 ± 0.33 MN	9.92 ± 0.61 F	8.61 ± 0.11 g	3.17 ± 0.28 def	4.61 ± 3.25 a	0.118 ± 0.012 MNOP	0.00044 ± 0.00023 klmnopq	0.048 ± 0.026 lmnopqrst	0.42 ± 0.04 ABCDEFGHIJKLMNO	0.0108 ± 0.0023 yzABC	53.00 ± 8.37 bcdefghijkl	9.25 ± 3.93 bcdefghijk
FG 57-2	San Diego	CA	5.80 ± 0.30 defgh	6.12 ± 0.56 fghijklmnopqrstuvwx	6.31 ± 0.68 cdefghijklmnopqrstuvwxyzA	5.97 ± 0.19 bc	3.39 ± 0.26 defg	58.41 ± 10.99 CDEFGHI	0.042 ± 0.009 lmnopqrstuvwxyzABCDEFGH	0.00015 ± 0.00001 abc	0.105 ± 0.026 t	0.39 ± 0.07 wxyzABCDEFGHIJKLMNO	0.0036 ± 0.0004 abcdefghijklmnopq	40.00 ± 5.00 bcdefghijk	7.42 ± 3.93 abcdefghijk
FG 46-1	San Diego	CA	8.41 ± 0.31 BCDEFGHIJ	8.24 ± 0.46 DEFGHIJKLMN	6.21 ± 0.81 cdefghijklmnopqrstuvwxyz	-	-	13.05 ± 1.19 efghijklmnop	0.015 ± 0.002 abcdefg	0.00029 ± 0.00011 bcdefghijklmnopq	0.025 ± 0.007 abcdefghijklmnopq	0.46 ± 0.09 FGHIJKLMNO	0.0033 ± 0.0020 abcdefghijklm	34.00 ± 9.62 bcdefgh	14.40 ± 4.09 bcdefghijk
FG 58-1	San Diego	CA	6.10 ± 0.57 fghijk	5.87 ± 0.74 cdefghijklmno	5.74 ± 0.57 bcdefghijklmnopqrstuvwx	-	-	69.68 ± 6.09 FGHIJ	0.016 ± 0.002 abcdefgh	0.00018 ± 0.00005 abcdefg	0.042 ± 0.012 hijklmnopqrst	0.40 ± 0.12 yzABCDEFGHIJKLMNO	0.0037 ± 0.0018 abcdefghijklmnopqr	51.00 ± 4.18 bcdefghijkl	17.62 ± 7.66 fghijk
FG 24-2	San Diego	CA	4.76 ± 0.31 bc	4.71 ± 0.23 ab	5.27 ± 0.35 abcdefghijklm	4.98 ± 0.17 a	3.39 ± 0.14 defg	97.58 ± 8.30 HIJKL	0.024 ± 0.006 abcdefghijklmnop	0.00023 ± 0.00003 abcdefghijklmno	0.078 ± 0.005 st	0.38 ± 0.09 wxyzABCDEFGHIJKLMNO	0.0043 ± 0.0006 abcdefghijklmnopqrstuvw	44.00 ± 5.48 bcdefghijkl	9.54 ± 4.72 bcdefghijk
FG 62-1	San Diego	CA	4.93 ± 0.65 cd	5.23 ± 0.62 abcdef	5.23 ± 0.29 abcdefghijkl	-	-	79.84 ± 6.60 GHIJ	0.017 ± 0.004 abcdefghij	0.00012 ± 0.00002 a	0.022 ± 0.005 abcdefghijklmnop	0.34 ± 0.02 rstuvwxyzABCDEFGHIJKLMNO	0.0028 ± 0.0007 abcdefgh	44.00 ± 5.48 bcdefghijkl	15.29 ± 7.86 efghijk
FG 29-1	San Diego	CA	5.18 ± 0.49 cdef	4.96 ± 0.45 abcde	5.89 ± 0.18 cdefghijklmnopqrstuvwx	4.91 ± 0.16 a	3.64 ± 0.34 efg	90.67 ± 21.08 GHIJK	0.045 ± 0.019 mnopqrstuvwxyzABCDEFGH	0.00015 ± 0.00002 ab	0.028 ± 0.006 abcdefghijklmnopq	0.19 ± 0.07 bcdefghijklmnopqrstuvwxy	0.0019 ± 0.0007 ab	60.00 ± 20.92 bcdefghijkl	7.32 ± 3.88 abcdefghijk
FG 78-1	Santa Barbara	CA	9.00 ± 0.23 FGHIJ	9.23 ± 0.19 JKLMN	6.61 ± 0.16 cdefghijklmnopqrstuvwxyzABCD	-	-	520.39 ± 111.27 OP	0.066 ± 0.036 wxyzABCDEFGHIJKLMNO	0.00043 ± 0.00012 ijklmnopq	0.053 ± 0.017 pqrst	0.50 ± 0.05 GHIJKLMNO	0.0085 ± 0.0027 qrstuvwxyzABC	48.00 ± 8.37 bcdefghijkl	7.23 ± 3.68 abcdefgh j
AVR-001	Miami-Dade	FL	3.74 ± 0.22 a	4.64 ± 0.35 ab	5.30 ± 0.30 abcdefghijklmno	5.11 ± 0.23 a	2.87 ± 0.19 cdef	238.51 ± 74.41 MN	0.025 ± 0.004 bcdefghijklmnopqr	0.00027 ± 0.00006 abcdefghijklmnop	0.035 ± 0.002 cdefghijklmnopqrs	0.29 ± 0.01 lmnopqrstuvwxyzABCDEFGHIJKLMNO	0.0038 ± 0.0002 abcdefghijklmnopqrst	42.00 ± 2.74 bcdefghijk	8.33 ± 3.99 abcdefghijk
AVR-002	Miami-Dade	FL	7.67 ± 0.46 nopqrstuvwxyzABCDEFG	7.36 ± 0.79 uvwxyzABCDEFGHIJ	6.13 ± 0.62 cdefghijklmnopqrstuvwxyz	-	-	17.89 ± 4.94 ghijklmnopqrstuv	0.042 ± 0.017 lmnopqrstuvwxyzABCDEFGH	0.00018 ± 0.00002 abcdefgh	0.023 ± 0.009 abcdefghijklmnop	0.19 ± 0.06 bcdefghijklmnopqrstuvwx	0.0021 ± 0.0007 abc	41.00 ± 8.94 bcdefghijk	12.47 ± 6.23 defghijk
AVR-007	Miami-Dade	FL	7.83 ± 0.17 mnopqrstuvwxyzABCDEFGHIJ	6.58 ± 0.27 ghijklmnopqrstuvwxyzABCDEF	5.55 ± 0.17 abcdefghijklmnopqrstuvwxy	-	-	22.04 ± 2.13 mnopqrstuvwxyzA	0.070 ± 0.034 xyzABCDEFGHIJKLMNO	0.00028 ± 0.00009 bcdefghijklmnop	0.032 ± 0.012 bcdefghijklmnopqrs	0.21 ± 0.06 cdefghijklmnopqrstuvwxyzAB	0.0039 ± 0.0002 abcdefghijklmnopqrst	48.00 ± 5.70 bcdefghijkl	12.52 ± 5.68 defghijk
AVR-008	Miami-Dade	FL	3.89 ± 0.41 ab	4.19 ± 0.20 a	4.63 ± 0.15 abcdefgh	4.95 ± 0.25 a	2.68 ± 0.17 bcde	175.84 ± 52.48 LM	0.019 ± 0.001 abcdefghijkl	0.00024 ± 0.00004 abcdefghijklmno	0.043 ± 0.004 ijklmnopqrst	0.34 ± 0.03 rstuvwxyzABCDEFGHIJKLMNO	0.0024 ± 0.0004 abcde	54.00 ± 6.52 bcdefghijkl	10.90 ± 4.17 cdefghijk
F13-1	St. Lucie	FL	6.78 ± 0.21 ghijklmnopqrstuvwxyzAB	7.06 ± 0.09 mnopqrstuvwxyzABCDEFGHIJK	6.68 ± 0.46 cdefghijklmnopqrstuvwxyzABCDE	-	-	22.12 ± 4.25 mnopqrstuvwxyzA	0.039 ± 0.017 klmnopqrstuvwxyzABCD	0.00017 ± 0.00002 abcdef	0.019 ± 0.003 abcdefghij	0.17 ± 0.06 abcdefghijklmnopqrs	0.0070 ± 0.0006 klmnopqrstuvwxyzABC	53.00 ± 14.83 bcdefghijkl	7.86 ± 2.94 abcdefghijk
F13-2	St. Lucie	FL	6.74 ± 0.22 ghijklmnopqrstuvwxyzAB	6.70 ± 0.33 hijklmnopqrstuvwxyzABCDEFGH	6.92 ± 0.14 cdefghijklmnopqrstuvwxyzABCDEF	6.12 ± 0.06 bc	1.95 ± 0.27 abc	15.12 ± 1.52 fghijklmnopqr	0.042 ± 0.013 lmnopqrstuvwxyzABCDEFGH	0.00029 ± 0.00006 bcdefghijklmnopq	0.036 ± 0.017 cdefghijklmnopqrs	0.14 ± 0.02 abcdefghijkl	0.0069 ± 0.0016 jklmnopqrstuvwxyzABC	41.00 ± 8.94 bcdefghijk	6.78 ± 3.00 abcdefg
F16-1	Polk	FL	7.20 ± 0.23 klmnopqrstuvwxyzABCDE	6.34 ± 0.28 ghijklmnopqrstuvwxy	5.95 ± 0.40 cdefghijklmnopqrstuvwxy	-	-	61.01 ± 18.01 DEFGHIJ	0.032 ± 0.011 fghijklmnopqrstuvwxyz	0.00025 ± 0.00008 abcdefghijklmno	0.046 ± 0.005 jklmnopqrst	0.18 ± 0.01 bcdefghijklmnopqrstuv	0.0070 ± 0.0014 jklmnopqrstuvwxyzABC	50.00 ± 7.91 bcdefghijkl	11.52 ± 3.74 defghijk
F16-2	Polk	FL	7.37 ± 0.67 lmnopqrstuvwxyzABCDEF	7.76 ± 0.44 yzABCDEFGHIJKLM	7.18 ± 0.47 opqrstuvwxyzABCDE	-	-	56.00 ± 6.43 CDEFGH	0.058 ± 0.009 rstuvwxyzABCDEFGHIJKLMNO	0.00025 ± 0.00007 abcdefghijklmnop	0.030 ± 0.003 abcdefghijklmnopq	0.12 ± 0.01 abcdefg	0.0068 ± 0.0016 ijklmnopqrstuvwxyzABC	50.00 ± 5.00 bcdefghijkl	8.26 ± 7.08 abcdefghijk
F16-3	Polk	FL	7.32 ± 0.46 lmnopqrstuvwxyzABCDEF	7.39 ± 0.42 vwxyzABCDEFGHIJ	6.97 ± 0.72 mnopqrstuvwxyzABC	-	-	50.41 ± 3.11 BCDEFG	0.050 ± 0.012 nopqrstuvwxyzABCDEFGHIJK	0.00027 ± 0.00006 abcdefghijklmnop	0.031 ± 0.009 bcdefghijklmnopqrs	0.15 ± 0.02 abcdefghijklmno	0.0065 ± 0.0018 ghijklmnopqrstuvwxyzAB	50.00 ± 3.54 bcdefghijkl	6.24 ± 3.58 abcdefghijk
FL 1-1	Lee	FL	7.66 ± 0.11 nopqrstuvwxyzABCDEFG	7.03 ± 0.20 opqrstuvwxyzABCDEF	6.79 ± 0.45 ghijklmnopqrstuvwxyzAB	-	-	10.55 ± 1.18 bcdefghi	0.028 ± 0.011 cdefghijklmnopqrstuv	0.00031 ± 0.00004 bcdefghijklmnopq	0.019 ± 0.004 abcdefghijkl	0.18 ± 0.10 bcdefghijklmnopqrstuv	0.0053 ± 0.0023 defghijklmnopqrstuvwxyz	67.00 ± 6.71 ghijkl	12.61 ± 6.93 defghijk
FL 1-5	Lee	FL	7.47 ± 0.43 klmnopqrstuvwxyzABCDEFG	7.65 ± 0.41 wxyzABCDEFGHIJKLMN	6.58 ± 0.48 cdefghijklmnopqrstuvwxyzABCD	-	-	17.48 ± 3.18 ghijklmnopqrstuv	0.042 ± 0.014 lmnopqrstuvwxyzABCDEFGH	0.00024 ± 0.00004 abcdefghijklmno	0.022 ± 0.009 abcdefghijklmnop	0.17 ± 0.02 bcdefghijklmnopqrstu	0.0066 ± 0.0023 hijklmnopqrstuvwxyzAB	58.00 ± 2.74 bcdefghijkl	10.15 ± 4.98 abcdefghijk
FL 4-1	Lee	FL	7.36 ± 0.38 lmnopqrstuvwxyzABCDEF	7.61 ± 0.36 yzABCDEFGHIJKL	8.10 ± 0.68 yzABCDEF	8.30 ± 0.07 efg	3.20 ± 0.40 def	15.85 ± 4.39 fghijklmnopqrstu	0.073 ± 0.018 zABCDEFGHIJKLMNO	0.00044 ± 0.00005 klmnopq	0.031 ± 0.002 bcdefghijklmnopqrs	0.33 ± 0.08 qrstuvwxyzABCDEFGHIJKLMNO	0.0055 ± 0.0008 defghijklmnopqrstuvwxyz	61.00 ± 8.22 cdefghijkl	9.13 ± 3.67 bcdefghijk
FL 4-2	Lee	FL	8.03 ± 0.20 opqrstuvwxyzABCDEFGHIJ	8.17 ± 0.57 BCDEFGHIJKLMN	8.10 ± 0.17 uvwxyzABCDEF	-	-	21.78 ± 4.30 klmnopqrstuvwxyzA	0.016 ± 0.005 abcdefghi	0.00017 ± 0.00005 abcdefg	0.013 ± 0.002 ab	0.10 ± 0.02 abc	0.0029 ± 0.0013 abcdefghi	59.00 ± 18.51 bcdefghijkl	10.10 ± 4.72 bcdefghijk
FL 6-1	Lee	FL	7.28 ± 0.74 klmnopqrstuvwxyzABCDEF	7.48 ± 0.44 xyzABCDEFGHIJK	7.45 ± 0.39 stuvwxyzABCDEF	-	-	37.09 ± 8.27 zABCDE	0.029 ± 0.006 defghijklmnopqrstuvw	0.00040 ± 0.00010 ghijklmnopq	0.024 ± 0.006 abcdefghijklmnop	0.13 ± 0.03 abcdefghi	0.0043 ± 0.0012 abcdefghijklmnopqrstuvw	66.00 ± 18.51 fghijkl	11.98 ± 5.83 cdefghijk
FL 6-2	Lee	FL	7.45 ± 0.06 jklmnopqrstuvwxyzABCDEFG	7.98 ± 0.09 yzABCDEFGHIJKLMN	7.38 ± 0.35 klmnopqrstuvwxyzABCDEF	-	-	17.80 ± 3.11 ghijklmnopqrstuv	0.042 ± 0.005 lmnopqrstuvwxyzABCDEFGH	0.00022 ± 0.00007 abcdefghijklmno	0.025 ± 0.008 abcdefghijklmnop	0.22 ± 0.05 defghijklmnopqrstuvwxyzABCDE	0.0061 ± 0.0023 fghijklmnopqrstuvwxyzA	58.00 ± 5.70 bcdefghijkl	9.18 ± 4.51 abcdefghijk
R23 T3-4	Miami-Dade	FL	7.24 ± 0.68 klmnopqrstuvwxyzABCDE	7.51 ± 0.48 xyzABCDEFGHIJK	7.77 ± 0.41 xyzABCDEF	8.16 ± 0.30 efg	2.37 ± 0.23 abcd	12.77 ± 2.70 efghijklmno	0.038 ± 0.006 klmnopqrstuvwxyzABCD	0.00028 ± 0.00002 abcdefghijklmnop	0.025 ± 0.004 abcdefghijklmnop	0.26 ± 0.05 ijklmnopqrstuvwxyzABCDEFGHIJKL	0.0052 ± 0.0005 defghijklmnopqrstuvwxyz	73.00 ± 2.74 ijkl	11.69 ± 6.00 bcdefghijk
R23 T3-5	Miami-Dade	FL	7.03 ± 0.31 hijklmnopqrstuvwxyzABCDEF	7.44 ± 0.16 qrstuvwxyzABCDEFGHIJKLM	7.52 ± 0.51 mnopqrstuvwxyzABCDEF	7.85 ± 0.60 efg	1.96 ± 0.82 ab	29.22 ± 8.74 uvwxyzAB	0.025 ± 0.003 bcdefghijklmnop	0.00022 ± 0.00003 abcdefghijklmno	0.019 ± 0.002 abcdefghijk	0.24 ± 0.02 efghijklmnopqrstuvwxyzABCDEF	0.0041 ± 0.0012 abcdefghijklmnopqrstuvw	46.00 ± 5.48 bcdefghijkl	5.39 ± 3.03 abcdefgh
R8 T1-1	Miami-Dade	FL	6.76 ± 0.61 ghijklmnopqrst	7.08 ± 0.17 opqrstuvwxyzABCDEFG	7.47 ± 0.95 stuvwxyzABCDEF	7.27 ± 0.30 de	1.99 ± 0.15 abc	16.65 ± 2.05 fghijklmnopqrstu	0.037 ± 0.003 ijklmnopqrstuvwxyzABC	0.00021 ± 0.00002 abcdefghijklmn	0.040 ± 0.007 fghijklmnopqrs	0.31 ± 0.13 nopqrstuvwxyzABCDEFGHIJKLMNO	0.0032 ± 0.0012 abcdefghijklm	48.00 ± 10.37 bcdefghijkl	8.09 ± 5.04 abcdefghijk
R8 T1-3	Miami-Dade	FL	7.14 ± 0.26 jklmnopqrstuvwxyzABCD	7.28 ± 0.73 rstuvwxyzABCDEFGHI	7.08 ± 0.61 nopqrstuvwxyzABCD	-	-	16.43 ± 2.78 fghijklmnopqrstu	0.031 ± 0.008 efghijklmnopqrstuvwx	0.00020 ± 0.00004 abcdefghijkl	0.016 ± 0.006 abcdefg	0.08 ± 0.03 a	0.0018 ± 0.0009 a	52.00 ± 8.37 bcdefghijkl	9.47 ± 3.84 bcdefghijk
AVR-005	Miami-Dade	FL	5.91 ± 0.69 efghi	5.07 ± 0.82 abcdef	4.77 ± 0.20 abcd	-	-	38.18 ± 8.57 ABCDEF	0.016 ± 0.004 abcdefghi	0.00020 ± 0.00002 abcdefghijkl	0.028 ± 0.008 abcdefghijklmnopq	0.27 ± 0.04 ijklmnopqrstuvwxyzABCDEFGHIJKL	0.0029 ± 0.0010 abcdefghij	49.00 ± 9.62 bcdefghijkl	15.31 ± 8.09 efghijk
FL 10-1	Lee	FL	8.10 ± 0.57 uvwxyzABCDEFGHIJ	8.27 ± 0.40 DEFGHIJKLMN	7.71 ± 0.42 xyzABCDEF	-	-	20.65 ± 2.21 jklmnopqrstuvwxyzA	0.051 ± 0.014 qrstuvwxyzABCDEFGHI	0.00039 ± 0.00010 jklmnopq	0.024 ± 0.009 abcdefghijklmnop	0.19 ± 0.05 cdefghijklmnopqrst	0.0063 ± 0.0020 klmnopqrstuvwxyzA	44.00 ± 5.48 bcdefghijkl	9.86 ± 2.95 bcdefghijk
FL 2-1	Lee	FL	8.49 ± 0.52 CDEFGHIJ	8.71 ± 0.34 HIJKLMN	9.33 ± 0.34 CDEF	7.43 ± 0.61 def	4.94 ± 0.17 gh	22.49 ± 2.85 nopqrstuvwxyzA	0.032 ± 0.011 fghijklmnopqrstuvwxy	0.00022 ± 0.00002 abcdefghijklmno	0.037 ± 0.015 defghijklmnopqrs	0.35 ± 0.13 tuvwxyzABCDEFGHIJKLMNO	0.0059 ± 0.0004 fghijklmnopqrstuvwxyzA	53.00 ± 4.47 bcdefghijkl	7.52 ± 3.95 abcdefghijk
FL 8-1	Lee	FL	8.18 ± 0.37 wxyzABCDEFGHIJ	7.73 ± 0.21 yzABCDEFGHIJKLM	6.45 ± 0.66 cdefghijklmnopqrstuvwxyzA	-	-	10.78 ± 0.95 bcdefghi	0.024 ± 0.009 abcdefghijklmnop	0.00023 ± 0.00009 abcdefghijklmno	0.027 ± 0.007 abcdefghijklmnopq	0.16 ± 0.03 abcdefghijklmnopq	0.0033 ± 0.0010 abcdefghijklm	51.00 ± 5.48 bcdefghijkl	13.69 ± 5.17 defghijk
FL 8-2	Lee	FL	8.28 ± 0.44 yzABCDEFGHIJ	8.27 ± 0.31 DEFGHIJKLMN	8.18 ± 0.27 zABCDEF	-	-	11.72 ± 2.36 defghijk	0.044 ± 0.009 mnopqrstuvwxyzABCDEFGH	0.00034 ± 0.00004 cdefghijklmnopq	0.039 ± 0.016 fghijklmnopqrs	0.17 ± 0.05 bcdefghijklmnopqrst	0.0088 ± 0.0010 stuvwxyzABC	55.00 ± 5.00 bcdefghijkl	11.37 ± 2.94 cdefghijk
FL 2-2	Lee	FL	8.66 ± 0.41 FGHIJ	8.37 ± 0.79 EFGHIJKLMN	9.37 ± 0.66 CDEF	8.20 ± 0.53 efg	2.32 ± 0.48 abcd	16.39 ± 3.78 fghijklmnopqrstu	0.037 ± 0.005 ijklmnopqrstuvwxyzABC	0.00023 ± 0.00006 abcdefghijklmno	0.028 ± 0.007 abcdefghijklmnopq	0.52 ± 0.22 JKLMNO	0.0074 ± 0.0018 lmnopqrstuvwxyzABC	64.00 ± 12.94 efghijkl	7.87 ± 4.83 abcdefghijk
HI-1-SZ1	Hawaii	HI	7.94 ± 0.25 stuvwxyzABCDEFGHIJ	8.26 ± 0.41 DEFGHIJKLMN	8.51 ± 0.40 ABCDEF	8.17 ± 0.36 efg	3.21 ± 0.21 def	11.31 ± 0.28 cdefghij	0.051 ± 0.009 nopqrstuvwxyzABCDEFGHIJKL	0.00036 ± 0.00005 efghijklmnopq	0.030 ± 0.005 abcdefghijklmnopq	0.15 ± 0.01 abcdefghijklmnop	0.0104 ± 0.0012 xyzABC	38.00 ± 7.58 bcdefghij	7.73 ± 4.94 abcdefghijk
HI-2-SZ1	Hawaii	HI	7.49 ± 0.29 lmnopqrstuvwxyzABCDEF	8.10 ± 0.50 ABCDEFGHIJKLMN	8.21 ± 0.27 zABCDEF	6.56 ± 0.25 cd	2.35 ± 0.29 abcd	15.62 ± 2.37 fghijklmnopqrst	0.065 ± 0.003 wxyzABCDEFGHIJKLMNO	0.00024 ± 0.00001 abcdefghijklmno	0.044 ± 0.000 ijklmnopqrst	0.16 ± 0.03 abcdefghijklmnopqr	0.0070 ± 0.0013 jklmnopqrstuvwxyzABC	42.00 ± 5.70 bcdefghijk	7.25 ± 5.03 abcdefghijk
HI-3-SZ1	Hawaii	HI	6.93 ± 0.44 hijklmnopqrstuvwxy	6.51 ± 0.50 hijklmnopqrstuvwxyzAB	4.80 ± 0.91 abcde	-	-	13.26 ± 5.05 efghijklmnop	0.013 ± 0.002 abcd	0.00015 ± 0.00002 ab	0.016 ± 0.003 abcdef	0.14 ± 0.04 abcdefghijk	0.0027 ± 0.0004 abcdefg	34.00 ± 9.62 bcdefgh	8.54 ± 4.38 abcdefghijk
HI-5-SZ1	Honolulu	HI	4.35 ± 1.27 abc	4.92 ± 0.95 abcde	4.06 ± 0.69 a	-	-	31.83 ± 6.39 vwxyzABC	0.029 ± 0.007 defghijklmnopqrstuvw	0.00018 ± 0.00002 abcdefgh	0.028 ± 0.008 abcdefghijklmnopq	0.11 ± 0.02 abcde	0.0059 ± 0.0015 fghijklmnopqrstuvwxyzA	32.00 ± 2.74 bcdef	2.90 ± 1.46 a
HI-8-SZ1	Hawaii	HI	7.91 ± 0.81 q stuvwxyzABCDEFGHIJ	7.17 ± 1.74 opqrstuvwxyzABCDEFGH	5.82 ± 1.11 bcdefghijklmnopqrstuvwx	-	-	20.77 ± 3.46 jklmnopqrstuvwxyzA	0.031 ± 0.010 efghijklmnopqrstuvwx	0.00023 ± 0.00007 abcdefghijklmno	0.034 ± 0.002 cdefghijklmnopqrs	0.19 ± 0.06 bcdefghijklmnopqrstuvwxyz	0.0046 ± 0.0008 cdefghijklmnopqrstuvwxy	49.00 ± 4.18 bcdefghijkl	11.39 ± 6.19 cdefghijk
HI-15-SZ1	Hawaii	HI	7.35 ± 1.05 lmnopqrstuvwxyzABCDEF	5.03 ± 0.40 abcdef	5.95 ± 0.62 cdefghijklmnopqrstuvwxy	-	-	6.94 ± 2.32 abcd	0.042 ± 0.010 lmnopqrstuvwxyzABCDEFGH	0.00032 ± 0.00012 bcdefghijklmnopq	0.023 ± 0.008 abcdefghijklmnop	0.17 ± 0.03 bcdefghijklmnopqrst	0.0040 ± 0.0020 abcdefghijklmnopqrstu	53.00 ± 2.74 bcdefghijkl	14.00 ± 8.28 defghijk
HI-16-SZ1	Hawaii	HI	7.00 ± 0.87 ijklmnopqrstuvwxyz	4.86 ± 0.46 abc	5.61 ± 0.38 bcdefghijklmnopqrstuvw	-	-	5.93 ± 3.72 ab	0.040 ± 0.013 lmnopqrstuvwxyzABCDEF	0.00025 ± 0.00008 abcdefghijklmnop	0.032 ± 0.013 bcdefghijklmnopqrs	0.27 ± 0.02 ijklmnopqrstuvwxyzABCDEFGHIJKL	0.0040 ± 0.0006 abcdefghijklmnopqrstu	56.00 ± 6.52 bcdefghijkl	9.96 ± 8.09 bcdefghijk
HI-13-SZ1	Kauai	HI	8.13 ± 0.82 uvwxyzABCDEFGHIJ	7.05 ± 0.41 opqrstuvwxyzABCDEFG	5.34 ± 0.41 abcdefghijklmno q	-	-	15.17 ± 3.19 fghijklmnopqr	0.037 ± 0.018 ijklmnopqrstuvwxyzABC	0.00028 ± 0.00011 abcdefghijklmnop	0.027 ± 0.008 abcdefghijklmnopq	0.17 ± 0.03 bcdefghijklmnopqrst	0.0055 ± 0.0029 defghijklmnopqrstuvwxyz	53.00 ± 4.47 bcdefghijkl	20.61 ± 5.38 ghijk
HI-17-SZ1	Hawaii	HI	8.05 ± 0.64 tuvwxyzABCDEFGHIJ	8.22 ± 0.44 DEFGHIJKLMN	7.73 ± 1.00 xyzABCDEF	-	-	6.35 ± 4.00 abc	0.033 ± 0.011 ghijklmnopqrstuvwxyzA	0.00022 ± 0.00007 abcdefghijklmno	0.035 ± 0.006 cdefghijklmnopqrs	0.30 ± 0.05 nopqrstuvwxyzABCDEFGHIJKLMNO	0.0056 ± 0.0008 efghijklmnopqrstuvwxyzA	44.00 ± 4.18 bcdefghijkl	10.61 ± 6.94 bcdefghijk
HI-4-SZ1	Honolulu	HI	8.23 ± 0.17 xyzABCDEFGHIJ	7.50 ± 0.37 xyzABCDEFGHIJK	5.72 ± 0.79 bcdefghijklmnopqrstuvwx	-	-	18.74 ± 6.75 ghijklmnopqrstuvwx	0.060 ± 0.015 uvwxyzABCDEFGHIJKLMNO	0.00042 ± 0.00006 ijklmnopq	0.046 ± 0.011 jklmnopqrst	0.21 ± 0.03 cdefghijklmnopqrstuvwxyzABCD	0.0083 ± 0.0014 pqrstuvwxyzABC	29.00 ± 4.18 b	10.25 ± 5.84 bcdefghijk
HI-9-SZ1	Kauai	HI	9.01 ± 0.72 GHIJ	9.26 ± 0.72 LMN	9.04 ± 0.19 BCDEF	-	-	17.27 ± 1.72 ghijklmnopqrstuv	0.031 ± 0.007 efghijklmnopqrstuvwx	0.00033 ± 0.00012 bcdefghijklmnopq	0.027 ± 0.014 abcdefghijklmnopq	0.15 ± 0.03 abcdefghijklmno	0.0031 ± 0.0006 abcdefghijk	41.00 ± 10.25 bcdefghijk	12.93 ± 8.53 cdefghijk
HI-14-SZ1	Kauai	HI	5.66 ± 0.50 defg	5.85 ± 0.46 cdefghijklmno	6.32 ± 0.48 cdefghijklmnopqrstuvwxyzA	5.47 ± 0.08 ab	4.07 ± 0.31 fg	76.04 ± 13.68 GHIJ	0.057 ± 0.021 qrstuvwxyzABCDEFGHIJKLMNO	0.00026 ± 0.00003 abcdefghijklmnop	0.029 ± 0.006 abcdefghijklmnopq	0.18 ± 0.07 bcdefghijklmnopqrstuvw	0.0076 ± 0.0028 mnopqrstuvwxyzABC	49.00 ± 6.52 bcdefghijkl	7.49 ± 2.03 abcdefghijk
PR 1-2	Adjuntas	PR	6.50 ± 0.13 ghijklmnopqrstu	7.21 ± 0.61 opqrstuvwxyzABCDEFGHIJKLM	5.07 ± 0.42 abcdefghijklmnopqr	-	-	11.81 ± 0.61 defghijkl	0.051 ± 0.013 nopqrstuvwxyzABCDEFGHIJKL	0.00018 ± 0.00007 abcdefgh	0.018 ± 0.003 abcdefghij	0.16 ± 0.03 abcdefghijklmnop	0.0072 ± 0.0012 klmnopqrstuvwxyzABC	54.00 ± 11.40 bcdefghijkl	14.91 ± 4.05 efghijk
PR 14-1	Isabela	PR	6.55 ± 0.42 ghijklmnop	6.01 ± 0.16 efghijklmnopqrst	5.88 ± 0.54 cdefghijklmnopqrstuvwx	-	-	7.24 ± 4.13 abcde	0.019 ± 0.006 abcdefghijkl	0.00019 ± 0.00006 abcdefghij	0.031 ± 0.015 bcdefghijklmnopqrs	0.16 ± 0.04 abcdefghijklmnop	0.0025 ± 0.0008 abcdef	51.00 ± 4.18 bcdefghijkl	8.14 ± 2.64 abcdefghijk
AVO 1-1	Isabela	PR	6.67 ± 0.50 ghijklmnopqrs	5.87 ± 0.41 cdefghijklmnop	5.97 ± 0.52 cdefghijklmnopqrstuvwxy	-	-	17.37 ± 4.03 ghijklmnopqrstuv	0.017 ± 0.005 abcdefghijk	0.00021 ± 0.00009 abcdefghijklmn	0.032 ± 0.012 bcdefghijklmnopqrs	0.40 ± 0.13 zABCDEFGHIJKLMNO	0.0031 ± 0.0013 abcdefghijk	59.00 ± 6.52 bcdefghijkl	21.17 ± 3.70 ijk
AVO 2-1	Isabela	PR	6.86 ± 0.14 hijklmnopqrstuvwx	5.92 ± 0.87 efghijklmnopqrstu	5.03 ± 0.40 abcdefghijk	-	-	24.20 ± 3.40 pqrstuvwxyzA	0.043 ± 0.020 lmnopqrstuvwxyzABCDEFGH	0.00045 ± 0.00024 lmnopq	0.046 ± 0.024 ijklmnopqrst	0.20 ± 0.05 cdefghijklmnopqrstuvwxyzA	0.0039 ± 0.0016 abcdefghijklmnopqrst	55.00 ± 7.07 bcdefghijkl	10.09 ± 5.24 bcdefghijk
AVO 2-2	Isabela	PR	6.60 ± 0.19 ghijklmnop r	5.42 ± 0.38 abcdefghijk	4.96 ± 0.36 abcdefg i	-	-	19.18 ± 1.98 ijklmnopqrstuvwxy	0.111 ± 0.053 KLMNOP	0.00021 ± 0.00005 abcdefghijklmn	0.025 ± 0.012 abcdefghijklmnopq	0.18 ± 0.08 bcdefghijklmnopqrstuvw	0.0032 ± 0.0010 abcdefghijkl	34.00 ± 5.48 bcdefgh	10.67 ± 5.55 bcdefghijk
AVO 2-3	Isabela	PR	7.97 ± 0.73 stuvwxyzABCDEFGHIJ	7.15 ± 0.22 opqrstuvwxyzABCDEFGHI	5.47 ± 2.59 abcdefghijklmnopqrs	-	-	12.00 ± 1.07 defghijklm	0.174 ± 0.036 P	0.00064 ± 0.00011 q	0.047 ± 0.011 klmnopqrst	0.59 ± 0.09 NO	0.0160 ± 0.0045 C	53.00 ± 17.18 bcdefghijkl	13.84 ± 1.77 defghijk
AVO 3-1	Isabela	PR	6.96 ± 0.38 jklmnopqrstuvw	6.04 ± 0.42 fghijklmnopqr	5.56 ± 0.63 bcdefghijklmnopqr	-	-	17.08 ± 1.09 ghijklmnopqrstuv	0.053 ± 0.010 opqrstuvwxyzABCDEFGHIJKLM	0.00031 ± 0.00012 bcdefghijklmnopq	0.033 ± 0.014 cdefghijklmnopqrs	0.23 ± 0.09 efghijklmnopqrstuvwxyzABCDEF	0.0040 ± 0.0015 abcdefghijklmnopqrstu	43.00 ± 7.58 bcdefghijkl	14.28 ± 7.19 efghijk
AVO 3-2	Isabela	PR	7.10 ± 0.64 jklmnopqrstuvwxyzABC	5.95 ± 0.61 cdefghijklmnopqr	5.30 ± 0.26 abcdefghijklmno	-	-	22.29 ± 1.64 mnopqrstuvwxyzA	0.059 ± 0.009 tuvwxyzABCDEFGHIJKLMNO	0.00031 ± 0.00003 bcdefghijklmnopq	0.031 ± 0.004 bcdefghijklmnopqrs	0.38 ± 0.10 wxyzABCDEFGHIJKLMNO	0.0079 ± 0.0001 nopqrstuvwxyzABC	56.00 ± 16.36 bcdefghijkl	16.83 ± 3.03 fghijk
AVO 3-3	Isabela	PR	7.01 ± 0.45 jklmnopqrstuvwx	5.66 ± 0.47 cdefghijklm	5.30 ± 0.44 abcdefghijklm	-	-	18.28 ± 1.83 ghijklmnopqrstuvwx	0.065 ± 0.012 wxyzABCDEFGHIJKLMNO	0.00042 ± 0.00004 ijklmnopq	0.051 ± 0.018 opqrst	0.27 ± 0.06 ijklmnopqrstuvwxyzABCDEFGHIJKL	0.0096 ± 0.0023 vwxyzABC	43.00 ± 5.70 bcdefghijkl	13.79 ± 4.27 defghijk
AVO 5-1	Isabela	PR	6.86 ± 0.64 hijklmnopqrstuvw	5.39 ± 0.43 abcdefghi	4.91 ± 0.13 abcdef	-	-	14.53 ± 1.37 fghijklmnopqr	0.069 ± 0.013 xyzABCDEFGHIJKLMNO	0.00032 ± 0.00005 bcdefghijklmnopq	0.028 ± 0.007 abcdefghijklmnopq	0.27 ± 0.07 jklmnopqrstuvwxyzABCDEFGHIJKLM	0.0087 ± 0.0013 rstuvwxyzABC	31.00 ± 5.48 bcde	10.70 ± 4.95 bcdefghijk
AVO 5-2	Isabela	PR	7.04 ± 0.50 ijklmnopqrstuvwxyzAB	5.26 ± 0.23 abcdefg	4.98 ± 0.28 abcdefghij	-	-	15.52 ± 1.28 fghijklmnopqrst	0.091 ± 0.023 FGHIJKLMNOP	0.00031 ± 0.00002 bcdefghijklmnopq	0.038 ± 0.006 efghijklmnopqrs	0.34 ± 0.07 rstuvwxyzABCDEFGHIJKLMNO	0.0109 ± 0.0031 yzABC	53.00 ± 16.43 bcdefghijkl	7.11 ± 2.48 abcdefghij
AVO 5-3	Isabela	PR	7.21 ± 0.39 klmnopqrstuvwxyzABCDE	5.87 ± 0.46 cdefghijklmno	6.09 ± 0.63 cdefghijklmnopqrstuvwxyz	-	-	14.16 ± 2.47 fghijklmnopqr	0.027 ± 0.011 bcdefghijklmnopqrstu	0.00029 ± 0.00010 bcdefghijklmnopq	0.023 ± 0.009 abcdefghijklmnop	0.34 ± 0.07 rstuvwxyzABCDEFGHIJKLMNO	0.0059 ± 0.0014 fghijklmnopqrstuvwxyzA	55.00 ± 7.07 bcdefghijkl	5.71 ± 1.93 abcde
PR 1-1	Adjuntas	PR	8.10 ± 0.45 uvwxyzABCDEFGHIJ	8.28 ± 0.65 DEFGHIJKLMN	7.57 ± 0.42 vwxyzABCDEF	-	-	17.27 ± 1.51 ghijklmnopqrstuv	0.026 ± 0.010 bcdefghijklmnopqrs	0.00023 ± 0.00008 abcdefghijklmno	0.018 ± 0.005 abcdefghi	0.28 ± 0.06 jklmnopqrstuvwxyzABCDEFGHIJKLMN	0.0060 ± 0.0028 fghijklmnopqrstuvwxyzA	53.00 ± 7.58 bcdefghijkl	15.36 ± 3.67 efghijk
PR 1-3	Adjuntas	PR	7.13 ± 0.22 jklmnopqrstuvwxyzABCD	6.15 ± 0.35 fghijklmnopqrstuvwx	5.41 ± 0.76 abcdefghijklmnopqr	-	-	12.15 ± 1.41 defghijklmn	0.037 ± 0.013 hijklmnopqrstuvwxyzABC	0.00018 ± 0.00007 abcdefgh	0.021 ± 0.008 abcdefghijklmnop	0.42 ± 0.07 ABCDEFGHIJKLMNO	0.0036 ± 0.0014 abcdefghijklmnopq	78.00 ± 17.54 jkl	14.64 ± 8.87 fghijk
PR 10-1	Isabela	PR	8.11 ± 0.27 uvwxyzABCDEFGHIJ	8.22 ± 0.31 DEFGHIJKLMN	7.63 ± 0.35 wxyzABCDEF	-	-	10.93 ± 5.65 bcdefghi	0.037 ± 0.012 ijklmnopqrstuvwxyzABC	0.00017 ± 0.00008 abcdef	0.018 ± 0.007 abcdefghij	0.12 ± 0.02 abcdef	0.0040 ± 0.0022 abcdefghijklmnopqrstuv	50.00 ± 9.35 bcdefghijkl	9.14 ± 6.40 abcdefghijk
PR 10-2	Isabela	PR	7.85 ± 0.40 pqrstuvwxyzABCDEFG I	7.34 ± 0.54 jklmnopqrstuvwxyzABCDEF	6.79 ± 0.45 h jklmnopqrstuvwxyzAB	-	-	10.22 ± 3.84 bcdefg	0.026 ± 0.011 bcdefghijklmnopqrst	0.00017 ± 0.00002 abcdef	0.030 ± 0.014 abcdefghijklmnopq	0.13 ± 0.04 abcdefgh	0.0037 ± 0.0012 abcdefghijklmnopqrst	56.00 ± 8.94 bcdefghijkl	9.84 ± 3.79 bcdefghijk
PR 10-3	Isabela	PR	7.56 ± 0.23 mnopqrstuvwxyzABCDEFG	6.50 ± 0.26 hijklmnopqrstuvwxyzAB	6.52 ± 0.32 defghijklmnopqrstuvwxyzA	-	-	7.01 ± 4.90 abcd	0.026 ± 0.004 bcdefghijklmnopqrst	0.00017 ± 0.00002 abcdef	0.034 ± 0.016 cdefghijklmnopqrs	0.14 ± 0.03 abcdefghijkl	0.0024 ± 0.0009 abcde	46.00 ± 8.22 bcdefghijkl	9.95 ± 4.83 bcdefghijk
PR 14-2	Isabela	PR	6.25 ± 0.42 ghijkl	6.13 ± 1.01 fghijklmnopqrstuvw	5.81 ± 0.37 bcdefghijklmnopqrstuvwx	-	-	7.18 ± 3.41 abcde	0.026 ± 0.005 bcdefghijklmnopqrstu	0.00021 ± 0.00004 abcdefghijklm	0.024 ± 0.013 abcdefghijklmnop	0.17 ± 0.06 abcdefghijklmnopqrs	0.0028 ± 0.0008 abcdefgh	42.00 ± 10.37 bcdefghijk	10.33 ± 4.05 bcdefghijk
PR 14-3	Isabela	PR	6.93 ± 1.19 hijklmnopqrstuvwxy	6.10 ± 0.52 fghijklmnopqrstuvw	5.96 ± 1.55 cdefghijklmnopqrstuvwxy	-	-	9.30 ± 4.86 bcdef	0.014 ± 0.004 abcdef	0.00015 ± 0.00001 abcd	0.039 ± 0.012 fghijklmnopqrs	0.43 ± 0.07 BCDEFGHIJKLMNO	0.0029 ± 0.0012 abcdefghi	63.00 ± 12.04 defghijkl	18.53 ± 8.79 hijk
PR 2-1	Adjuntas	PR	7.26 ± 0.27 klmnopqrstuvwxyzABCDEF	6.61 ± 0.68 ijklmnopqrstuvwxyzABC	5.60 ± 1.24 bcdefghijklmnopqrstuvw	-	-	14.32 ± 1.56 fghijklmnopqr	0.079 ± 0.029 CDEFGHIJKLMNOP	0.00035 ± 0.00015 cdefghijklmnopq	0.021 ± 0.004 abcdefghijklmnop	0.20 ± 0.04 cdefghijklmnopqrstuvwxyz	0.0095 ± 0.0012 uvwxyzABC	61.00 ± 8.22 cdefghijkl	10.64 ± 7.33 abcdefghijk
PR 2-2	Adjuntas	PR	7.82 ± 0.62 pqrstuvwxyzABCDEFG	7.20 ± 0.36 qrstuvwxyzABCDEFGHI	7.24 ± 0.87 opqrstuvwxyzABCDE	-	-	13.62 ± 3.45 fghijklmnop	0.127 ± 0.052 OP	0.00043 ± 0.00003 jklmnopq	0.025 ± 0.004 abcdefghijklmnopq	0.51 ± 0.05 HIJKLMNO	0.0074 ± 0.0010 klmnopqrstuvwxyzABC	52.00 ± 2.74 bcdefghijkl	14.02 ± 4.62 efghijk
PR 2-3	Adjuntas	PR	7.17 ± 0.18 hijklmnopqrstuvwxyzABCDEF	7.96 ± 0.16 yzABCDEFGHIJKLMN	5.62 ± 0.17 abcdefghijklmnopqrstuvwxyz	-	-	13.45 ± 0.88 fghijklmnop	0.069 ± 0.028 xyzABCDEFGHIJKLMNO	0.00042 ± 0.00009 ijklmnopq	0.022 ± 0.002 abcdefghijklmnop	0.45 ± 0.14 EFGHIJKLMNO	0.0076 ± 0.0014 mnopqrstuvwxyzABC	54.00 ± 16.73 bcdefghijkl	11.52 ± 5.16 cdefghijk
PR 3-3	Adjuntas	PR	7.08 ± 0.30 hijklmnopqrstuvwxyzABCDEF	7.12 ± 0.49 nopqrstuvwxyzABCDEFGHIJKL	5.07 ± 0.71 abcdefghijklmnopqr	-	-	15.24 ± 2.28 fghijklmnopqr	0.019 ± 0.008 abcdefghijkl	0.00027 ± 0.00009 abcdefghijklmnop	0.026 ± 0.009 abcdefghijklmnopq	0.20 ± 0.02 cdefghijklmnopqrstuvwxyz	0.0046 ± 0.0015 cdefghijklmnopqrstuvwxy	66.00 ± 11.40 fghijkl	15.22 ± 3.56 fghijk
PR 3-4	Adjuntas	PR	7.18 ± 0.90 jklmnopqrstuvwxyzABCDE	5.99 ± 0.98 defghijklmnopqrs	4.28 ± 0.47 ab	-	-	17.03 ± 2.66 fghijklmnopqrstu	0.023 ± 0.010 abcdefghijklmn	0.00020 ± 0.00001 abcdefghijkl	0.019 ± 0.015 abcdefghijklmn	0.31 ± 0.06 opqrstuvwxyzABCDEFGHIJKLMNO	0.0047 ± 0.0009 cdefghijklmnopqrstuvwxy	61.00 ± 2.24 cdefghijkl	20.46 ± 6.54 k
PR 5-1	Adjuntas	PR	7.02 ± 0.35 ijklmnopqrstuvwxyzA	5.46 ± 0.98 abcdefghijk	4.80 ± 0.30 abcde	-	-	15.05 ± 1.16 fghijklmnopqr	0.012 ± 0.006 abc	0.00026 ± 0.00004 abcdefghijklmnop	0.012 ± 0.003 a	0.26 ± 0.04 hijklmnopqrstuvwxyzABCDEFGHIJK	0.0035 ± 0.0015 abcdefghijklmnop	64.00 ± 6.52 efghijkl	16.54 ± 6.52 fghijk
TX 13-1	Hidalgo	TX	8.01 ± 0.28 stuvwxyzABCDEFGHIJ	7.84 ± 0.85 opqrstuvwxyzABCDEFGHIJK	7.10 ± 0.68 nopqrstuvwxyzABCDE	-	-	14.63 ± 2.73 fghijklmnopqr	0.082 ± 0.007 CDEFGHIJKLMNOP	0.00049 ± 0.00011 opq	0.064 ± 0.007 qrst	0.39 ± 0.06 xyzABCDEFGHIJKLMNO	0.0066 ± 0.0024 hijklmnopqrstuvwxyzAB	32.00 ± 7.58 bcdef	8.27 ± 4.10 abcdefghijk
TX 21-1	Hidalgo	TX	7.28 ± 0.40 klmnopqrstuvwxyzABCDEF	6.84 ± 0.22 mnopqrstuvwxyzABCDE	5.77 ± 1.71 bcdefghijklmnopqrstuvwx	-	-	11.54 ± 1.99 cdefghij	0.063 ± 0.011 vwxyzABCDEFGHIJKLMNO	0.00038 ± 0.00007 fghijklmnopq	0.023 ± 0.011 abcdefghijklmnop	0.11 ± 0.02 abcd	0.0065 ± 0.0002 ghijklmnopqrstuvwxyzAB	57.00 ± 8.37 bcdefghijkl	9.49 ± 5.78 abcdefghijk
TX 21-2	Hidalgo	TX	6.89 ± 0.41 hijklmnopqrstuvwx	7.04 ± 0.83 opqrstuvwxyzABCDEFG	6.40 ± 0.74 cdefghijklmnopqrstuvwxyzA	-	-	20.80 ± 4.99 jklmnopqrstuvwxyzA	0.014 ± 0.001 abcde	0.00028 ± 0.00003 bcdefghijklmnopq	0.022 ± 0.001 abcdefghijklmnop	0.35 ± 0.04 tuvwxyzABCDEFGHIJKLMNO	0.0034 ± 0.0003 abcdefghijklmno	57.00 ± 10.37 bcdefghijkl	10.35 ± 3.94 abcdefghijk
LF 1-11	Cameron	TX	7.40 ± 0.28 jklmnopqrstuvwxyzABCDEFG	7.01 ± 0.33 lmnopqrstuvwxyzABCDEFGHIJK	6.17 ± 0.38 bcdefghijklmnopqrstuvwxyzAB	-	-	33.30 ± 0.73 wxyzABCD	0.055 ± 0.002 pqrstuvwxyzABCDEFGHIJKLMN	0.00034 ± 0.00003 cdefghijklmnopq	0.039 ± 0.002 fghijklmnopqrs	0.50 ± 0.05 HIJKLMNO	0.0049 ± 0.0003 cdefghijklmnopqrstuvwxyz	64.00 ± 9.62 efghijkl	10.12 ± 5.11 bcdefghijk
LF 1-14	Cameron	TX	7.52 ± 0.18 mnopqrstuvwxyzABCDEF	6.75 ± 0.38 lmnopqrstuvwxyzABCD	5.63 ± 0.60 bcdefghijklmnopqrstuvw	-	-	28.78 ± 13.11 stuvwxyzAB	0.051 ± 0.007 nopqrstuvwxyzABCDEFGHIJKL	0.00040 ± 0.00016 hijklmnopq	0.042 ± 0.018 ghijklmnopqrst	0.25 ± 0.18 hijklmnopqrstuvwxyzABCDEFGHIJ	0.0049 ± 0.0008 cdefghijklmnopqrstuvwxyz	47.00 ± 6.71 bcdefghijkl	11.66 ± 6.82 cdefghijk
LF 1-7	Cameron	TX	7.27 ± 0.50 klmnopqrstuvwxyzABCDEF	5.94 ± 0.61 cdefghijklmnopq	5.56 ± 0.37 abcdefghijklmnopqrstuv	-	-	25.72 ± 4.44 rstuvwxyzA	0.040 ± 0.008 lmnopqrstuvwxyzABCDEF	0.00034 ± 0.00014 cdefghijklmnopq	0.043 ± 0.031 ijklmnopqrst	0.28 ± 0.08 klmnopqrstuvwxyzABCDEFGHIJKLMN	0.0043 ± 0.0022 abcdefghijklmnopqrstuvw	50.00 ± 3.54 bcdefghijkl	12.14 ± 5.76 defghijk
LF 2-1	Cameron	TX	7.70 ± 0.76 nopqrstuvwxyzABCDEFG	7.79 ± 0.29 zABCDEFGHIJKLM	6.03 ± 0.37 cdefghijklmnopqrstuvwxyz	-	-	19.37 ± 1.53 ijklmnopqrstuvwxy	0.070 ± 0.023 xyzABCDEFGHIJKLMNO	0.00048 ± 0.00007 nopq	0.025 ± 0.008 abcdefghijklmnopq	0.22 ± 0.02 defghijklmnopqrstuvwxyzABCDEF	0.0095 ± 0.0019 uvwxyzABC	55.00 ± 10.00 bcdefghijkl	10.92 ± 7.14 cdefghijk
LF 2-2	Cameron	TX	7.81 ± 0.78 pqrstuvwxyzABCDEFG	6.64 ± 0.97 klmnopqrstuvwxyzABC	5.69 ± 0.52 bcdefghijklmnopqrstuvwx	-	-	19.70 ± 8.46 ijklmnopqrstuvwxy	0.011 ± 0.002 a	0.00028 ± 0.00009 abcdefghijklmnop	0.022 ± 0.008 abcdefghijklmnop	0.51 ± 0.14 IJKLMNO	0.0062 ± 0.0015 ghijklmnopqrstuvwxyzAB	48.00 ± 5.70 bcdefghijkl	11.62 ± 8.76 bcdefghijk
TX 10-1	Hidalgo	TX	8.07 ± 0.16 tuvwxyzABCDEFGHIJ	8.05 ± 0.46 CDEFGHIJKLMN	6.71 ± 0.56 fghijklmnopqrstuvwxyzAB	-	-	15.97 ± 1.82 fghijklmnopqrstu	0.013 ± 0.003 abc	0.00024 ± 0.00006 abcdefghijklmno	0.019 ± 0.004 abcdefghijklm	0.55 ± 0.08 LMNO	0.0042 ± 0.0013 abcdefghijklmnopqrstuvw	52.00 ± 5.70 bcdefghijkl	16.02 ± 8.23 fghijk
TX 10-2	Hidalgo	TX	6.46 ± 0.30 ghijklmn	6.92 ± 0.36 nopqrstuvwxyzABCDE	5.48 ± 0.16 abcdefghijklmnopqrs	-	-	28.39 ± 6.45 tuvwxyzAB	0.012 ± 0.007 abc	0.00025 ± 0.00009 abcdefghijklmno	0.022 ± 0.009 abcdefghijklmnop	0.45 ± 0.12 FGHIJKLMNO	0.0034 ± 0.0015 abcdefghijklmn	30.80 ± 3.96 bcd	14.92 ± 8.43 efghijk
TX 13-2	Hidalgo	TX	7.86 ± 0.67 qrstuvwxyzABCDEFGHIJ	7.40 ± 0.65 vwxyzABCDEFGHIJ	5.49 ± 0.60 abcdefghijklmnopqrst	-	-	12.12 ± 1.99 defghijklmn	0.108 ± 0.027 JKLMNOP	0.00049 ± 0.00010 opq	0.051 ± 0.011 opqrst	0.25 ± 0.06 fghijklmnopqrstuvwxyzABCDEFGHI	0.0097 ± 0.0013 wxyzABC	49.00 ± 8.22 bcdefghijkl	15.52 ± 8.60 fghijk
TX 13-3	Hidalgo	TX	8.01 ± 0.35 tuvwxyzABCDEFGHIJ	7.69 ± 0.60 yzABCDEFGHIJKLM	5.71 ± 0.70 bcdefghijklmnopqrstuvwx	-	-	13.10 ± 0.75 efghijklmnop	0.058 ± 0.015 qrstuvwxyzABCDEFGHIJKLMNO	0.00027 ± 0.00011 abcdefghijklmnop	0.036 ± 0.018 defghijklmnopqrs	0.44 ± 0.23 DEFGHIJKLMNO	0.0043 ± 0.0013 abcdefghijklmnopqrstuvw	49.00 ± 7.42 bcdefghijkl	11.56 ± 5.42 bcdefghijk
TX 15-1	Hidalgo	TX	7.11 ± 1.28 jklmnopqrstuvwxyzABC	5.98 ± 0.85 defghijklmnopqrs	6.04 ± 1.10 cdefghijklmnopqrstuvwxyz	-	-	10.17 ± 1.63 bcdefgh	0.041 ± 0.014 lmnopqrstuvwxyzABCDEFG	0.00043 ± 0.00023 klmnopq	0.045 ± 0.011 ijklmnopqrst	0.31 ± 0.09 opqrstuvwxyzABCDEFGHIJKLMNO	0.0036 ± 0.0021 abcdefghijklmnopq	46.00 ± 5.48 bcdefghijkl	11.40 ± 5.09 cdefghijk
TX 15-2	Hidalgo	TX	6.51 ± 0.77 ghijklmno	6.05 ± 0.59 efghijklmnopqrstuv	5.87 ± 0.50 cdefghijklmnopqrstuvwx	-	-	13.76 ± 2.81 fghijklmnopq	0.090 ± 0.009 EFGHIJKLMNOP	0.00028 ± 0.00004 bcdefghijklmnopq	0.044 ± 0.014 ijklmnopqrst	0.44 ± 0.05 DEFGHIJKLMNO	0.0068 ± 0.0018 ijklmnopqrstuvwxyzABC	41.00 ± 9.62 bcdefghijk	8.86 ± 4.91 abcdefghijk
TX 15-3	Hidalgo	TX	6.35 ± 0.37 ghijklm	5.59 ± 0.73 bcdefghijkl	5.37 ± 0.70 abcdefghijklmnopq	-	-	14.21 ± 0.93 fghijklmnopqr	0.094 ± 0.004 HIJKLMNOP	0.00032 ± 0.00014 bcdefghijklmnopq	0.051 ± 0.018 opqrst	0.39 ± 0.02 yzABCDEFGHIJKLMNO	0.0050 ± 0.0014 cdefghijklmnopqrstuvwxyz	29.00 ± 5.48 b	10.14 ± 4.99 bcdefghijk
TX 16-1	Hidalgo	TX	7.51 ± 0.03 klmnopqrstuvwxyzABCDEFGH	7.84 ± 0.11 yzABCDEFGHIJKLMN	6.46 ± 0.26 cdefghijklmnopqrstuvwxyzABC	-	-	19.41 ± 1.78 ijklmnopqrstuvwxy	0.076 ± 0.012 BCDEFGHIJKLMNO	0.00026 ± 0.00007 abcdefghijklmnop	0.040 ± 0.015 fghijklmnopqrs	0.23 ± 0.07 defghijklmnopqrstuvwxyzABCDEF	0.0082 ± 0.0018 opqrstuvwxyzABC	35.00 ± 5.00 bcdefgh	11.77 ± 5.01 bcdefghijk
TX 16-2	Hidalgo	TX	7.66 ± 0.35 lmnopqrstuvwxyzABCDEFGHIJ	7.31 ± 0.33 opqrstuvwxyzABCDEFGHIJKLM	6.99 ± 0.23 defghijklmnopqrstuvwxyzABCDEF	-	-	17.11 ± 1.86 ghijklmnopqrstuv	0.094 ± 0.026 HIJKLMNOP	0.00024 ± 0.00008 abcdefghijklmno	0.037 ± 0.015 defghijklmnopqrs	0.22 ± 0.03 defghijklmnopqrstuvwxyzABCDEF	0.0070 ± 0.0024 jklmnopqrstuvwxyzABC	48.00 ± 8.37 bcdefghijkl	10.40 ± 5.17 bcdefghijk
TX 16-3	Hidalgo	TX	7.79 ± 0.25 q stuvwxyzABCDEFG	7.40 ± 0.55 yzABCDEFGHIJ	6.38 ± 0.98 efghijklmnopqrstuvwxyz	-	-	15.60 ± 1.25 fghijklmnopqrst	0.025 ± 0.007 bcdefghijklmnopq	0.00028 ± 0.00010 abcdefghijklmnop	0.020 ± 0.006 abcdefghijklmn	0.31 ± 0.06 opqrstuvwxyzABCDEFGHIJKLMNO	0.0031 ± 0.0014 abcdefghijk	49.00 ± 6.52 bcdefghijkl	14.85 ± 6.70 fghijk
TX 9-2	Hidalgo	TX	7.93 ± 0.15 q stuvwxyzABCDEFGHIJ	8.09 ± 0.37 CDEFGHIJKLMN	6.66 ± 0.82 fghijklmnopqrstuvwxyzAB	-	-	13.29 ± 2.84 fghijklmnop	0.027 ± 0.006 bcdefghijklmnopqrstu	0.00019 ± 0.00006 abcdefghijk	0.022 ± 0.004 abcdefghijklmnop	0.15 ± 0.02 abcdefghijklmn	0.0063 ± 0.0010 ghijklmnopqrstuvwxyzAB	46.00 ± 4.18 bcdefghijkl	12.70 ± 7.44 bcdefghijk
TX 9-3	Hidalgo	TX	8.16 ± 0.19 vwxyzABCDEFGHIJ	7.94 ± 0.47 ABCDEFGHIJKLM	6.97 ± 0.39 mnopqrstuvwxyzABC	-	-	14.00 ± 3.58 fghijklmnopqr	0.041 ± 0.010 lmnopqrstuvwxyzABCDEFG	0.00031 ± 0.00012 bcdefghijklmnopq	0.031 ± 0.013 bcdefghijklmnopqrs	0.16 ± 0.06 abcdefghijklmnopq	0.0056 ± 0.0014 efghijklmnopqrstuvwxyzA	43.00 ± 5.70 bcdefghijkl	9.22 ± 5.03 abcdefghijk
WS 15-1	Hidalgo	TX	7.63 ± 0.19 lmnopqrstuvwxyzABCDEFGHIJ	7.73 ± 0.37 wxyzABCDEFGHIJKLMN	7.15 ± 0.32 fghijklmnopqrstuvwxyzABCDEF	-	-	16.63 ± 1.22 fghijklmnopqrstu	0.029 ± 0.008 defghijklmnopqrstuvw	0.00017 ± 0.00004 abcdef	0.019 ± 0.005 abcdefghijklmn	0.16 ± 0.07 abcdefghijklmnopqr	0.0023 ± 0.0008 abcd	57.00 ± 13.96 bcdefghijkl	13.04 ± 5.90 defghijk
WS 15-2	Hidalgo	TX	7.89 ± 0.78 q stuvwxyzABCDEFGHIJ	7.20 ± 0.44 pqrstuvwxyzABCDEFGHI	5.53 ± 1.63 abcdefghijklmnopqrstu	-	-	12.40 ± 1.15 defghijklmn	0.092 ± 0.026 GHIJKLMNOP	0.00040 ± 0.00011 hijklmnopq	0.033 ± 0.014 bcdefghijklmnopqrs	0.28 ± 0.07 jklmnopqrstuvwxyzABCDEFGHIJKLM	0.0090 ± 0.0009 tuvwxyzABC	53.00 ± 16.43 bcdefghijkl	14.57 ± 3.61 fghijk
TL 5-1	Cameron	TX	6.02 ± 0.49 fghij	4.90 ± 0.41 abcd	4.83 ± 0.27 abcde	-	-	33.67 ± 4.77 xyzABCD	0.040 ± 0.010 lmnopqrstuvwxyzABCDE	0.00031 ± 0.00010 bcdefghijklmnopq	0.031 ± 0.012 bcdefghijklmnopqrs	0.38 ± 0.08 wxyzABCDEFGHIJKLMNO	0.0053 ± 0.0028 defghijklmnopqrstuvwxyz	33.00 ± 9.08 bcdefg	18.52 ± 6.91 i k
TL 5-2	Cameron	TX	6.50 ± 0.71 ghijklmno	6.19 ± 0.91 fghijklmnopqrstuvw	6.39 ± 1.02 cdefghijklmnopqrstuvwxyzA	-	-	12.86 ± 6.35 defghijklmno	0.032 ± 0.011 fghijklmnopqrstuvwxyzA	0.00025 ± 0.00007 abcdefghijklmno	0.015 ± 0.005 abcd	0.20 ± 0.06 cdefghijklmnopqrstuvwxyzA	0.0028 ± 0.0003 abcdefgh	47.00 ± 5.70 bcdefghijkl	10.75 ± 3.50 bcdefghijk
TX 9-1	Hidalgo	TX	7.58 ± 0.39 mnopqrstuvwxyzABCDEFG	7.37 ± 0.37 tuvwxyzABCDEFGHIJ	5.80 ± 0.43 bcdefghijklmnopqrstuvwx	-	-	13.64 ± 2.00 fghijklmnop	0.028 ± 0.007 bcdefghijklmnopqrstuv	0.00028 ± 0.00009 abcdefghijklmnop	0.021 ± 0.005 abcdefghijklmnop	0.13 ± 0.04 abcdefghij	0.0045 ± 0.0008 bcdefghijklmnopqrstuvwx	48.00 ± 4.47 bcdefghijkl	12.14 ± 4.19 defghijk

### Sheet: Supplementary Table S2
Supplementary Table S2. In vitro radial growth rate per day (RGPD) and virulence of Phytophthora cinnamomi isolates collected from CA-North and CA-South avocado growing regions. Average in vitro RGPD at 22˚C, 25˚C, and 28˚C. Average virulence in D’Anjou pears (AUDPC) and UC2001 avocado seedlings (% diseased roots) are also shown. Values followed by the same letter are not significantly different …
Region	RGPD 22°C (mm/day)	RGPD 25°C (mm/day)	RGPD 28°C (mm/day)	UC 2001 Avocado Virulence (% diseased roots)	D'Anjou Pear Virulence (AUDPC)
CA-North	7.78 ± 0.89 b	7.70 ± 1.05 b	6.73 ± 0.89 a	45.04 ± 15.52 a	11.83 ± 5.71 a
CA-South	6.90 ± 1.38 a	6.83 ± 1.57 a	6.65 ± 1.64 a	55.60 ± 17.23 b	11.95 ± 6.22 a

### Sheet: Supplementary Table S3
Supplementary Table S3. Phenotypic trait variability of Phytophthora cinnamomi isolates by state (California, Florida, Hawaii, Texas, and Puerto Rico). In vitro radial growth rate per day (RGPD) at 22˚C, 25˚C, 28˚C, 30˚C and 32˚C, EC50 values (µg/ml) of each fungicide, and virulence assessed in D’Anjou pears as AUDPC) and UC2001 avocado seedlings as % diseased roots are indicated. Values followed…
State	RGPD 22˚C (mm/day)	RGPD 25˚C (mm/day)	RGPD 28˚C (mm/day)	PP EC50 (μg/ml)	Mefenoxam EC50 (μg/ml)	Oxathiapiprolin EC50 (μg/ml)	Ethaboxam EC50 (μg/ml)	Fluopicolide EC50 (μg/ml)	Mandipropamid EC50 (μg/ml)	UC 2001 Avocado Virulence (% diseased roots)	D'Anjou Pear Virulence (AUDPC)
California	7.28 ± 1.26 a	7.21 ± 1.43 a	6.69 ± 1.36 ab	150.90 ± 204.43 c	0.054 ± 0.036 c	0.00029 ± 0.00014 ab	0.035 ± 0.019 b	0.36 ± 0.14 c	0.0060 ± 0.0035 a	49.84 ± 17.12 bc	11.88 ± 5.92 bc
Florida	7.22 ± 1.19 a	7.21 ± 1.14 a	7.06 ± 1.26 a	38.99 ± 55.16 b	0.038 ± 0.018 a	0.00026 ± 0.00009 a	0.028 ± 0.011 a	0.22 ± 0.11 a	0.0051 ± 0.0022 a	53.32 ± 11.46 c	10.14 ± 5.18 a
Hawaii	7.34 ± 1.39 a	6.89 ± 1.57 a	6.43 ± 1.64 bc	19.94 ± 19.09 a	0.041 ± 0.018 ab	0.00027 ± 0.00010 ab	0.031 ± 0.011 ab	0.19 ± 0.06 a	0.0057 ± 0.0026 a	43.33 ± 10.24 a	10.50 ± 6.95 ab
Texas	7.39 ± 0.79 a	6.99 ± 1.00 a	6.04 ± 0.93 cd	18.01 ± 7.76 a	0.051 ± 0.031 bc	0.00032 ± 0.00013 b	0.033 ± 0.017 ab	0.31 ± 0.15 b	0.0055 ± 0.0024 a	46.63 ± 11.43 ab	12.40 ± 6.23 bc
Puerto Rico	7.16 ± 0.68 a	6.35 ± 0.99 b	5.73 ± 1.12 d	14.26 ± 5.05 a	0.052 ± 0.043 bc	0.00028 ± 0.00014 ab	0.028 ± 0.014 a	0.29 ± 0.14 b	0.0058 ± 0.0036 a	53.32 ± 13.56 c	12.88 ± 6.35 c
